# Proteomic Characterization of Striatal Neurabin Interactome and its Sex Specific Impact on Motor Behavior

**DOI:** 10.1101/2025.10.09.681445

**Authors:** Nikhil R. Shah, Wesley B. Corey, Camden N. Harris, Anthony J. Baucum

**Affiliations:** Medical Neuroscience Graduate Program, Indiana University School of Medicine; Department of Biology, Indiana University Indianapolis; Neuroscience Experience and Undergraduate Research Opportunities Program, Indiana University Indianapolis; Department of Biochemistry, Molecular Biology, and Pharmacology, Indiana University School of Medicine; Stark Neurosciences Research Institute, Indiana University School of Medicine

## Abstract

The striatum serves as the primary input nucleus of the basal ganglia. Reversible protein phosphorylation in the post synaptic density (PSD) of medium spiny neurons (MSNs) modulates inputs from striatal afferents. The context dependent regulation of PSD protein phosphorylation in direct-pathway medium spiny neurons (dMSNs) and indirect-pathway medium spiny neurons (iMSNs) works to differentially and synergistically impact striatal physiology and the execution of motor programs. An important regulator of PSD protein phosphorylation is protein phosphatase 1 (PP1), which obtains substrate specificity through the action of PP1 targeting proteins. While prior work has demonstrated the global and cell type-specific impact of the PP1 targeting protein, spinophilin, on striatal motor behaviors like the accelerating rotarod task and amphetamine sensitization, the role of its homologue, neurabin, is yet to be elucidated. Proteomics determined that striatal neurabin associates with pre and postsynaptic proteins associated with glutamatergic synapse function. Moreover, we found that global loss of neurabin enhanced rotarod motor learning but had no impact on amphetamine sensitization. Interestingly, using novel conditional neurabin knockout mouse lines, we found that loss of neurabin in dMSNs, but not iMSNs, enhanced performance on the accelerating rotarod task and that these effects were specific for male mice. These data highlight neurabin’s particular importance to the striatal glutamatergic synapse and uncover a sex and cell type specific role for this synaptic protein in uniquely limiting skill motor learning but not psychomotor sensitization.
