## Supplementary material for "Proteomic Characterization of Striatal Neurabin Interactome and its Sex Specific Impact on Motor Behavior": Table S1

### Sheet: Table S1
Mouse Line	Primers	Primer Name/Drxn	Primer Sequence	Results
036916-UCD B6.FVB(Cg)-Tg(Drd1acre)FK150Gsat/Mmucd	Primer 1	D1 CRE Forward	5’-GCTATGGAGATGCTCCTGATGGAA -3’	Transgene= 340 bp
	Primer 2	D1 CRE Reverse	5’-CGGCAAACGGACAGAAGCATT - 3’
036158-UCD, B6.FVB(Cg)- Tg(Adora2a-cre)KG139Gsat/Mmucd	Primer 1	A2A CRE Forward	5’-CGTGAGAAAGCCTTTGGGAAGCT-3’	Transgene= 340 bp
	Primer 2	A2A CRE Reverse	5’-CGGCAAACGGACAGAAGCATT - 3’
CagCreER (Tg(CAGcre/Esr1*)5Amc	Primer 1	oIMR5984	5’-GCTAACCATGTTCATGCCTTC-3’	Transgene = 180 bp, internal postiive control = 200 bp
	Primer 2	oIMR8744	5'-CAA ATG TTG CTT GTC TGG TG-3'
	Primer 3	oIMR8745	5'-GTC AGT CGA GTG CAC AGT TT-3'
	Primer 4	oIMR9074	5’-AGGCAAATTTTGGTGTACGG-3’
Neurabin Flox (Nrb fl/fl)	Primer 1	Nrb Flox Forward	5'-TGTTCTGGCTTCCTTTTCTTAAGTCATCA-3'	Flox allele = 301 bp, WT allele = 267 bp
	Primer 2	Nrb Flox Reverse	5'-GAGAAACTAGTGGAGTACAGTCACAACAG-3'
Neurabin KO (Nrb -/-)	Primer 1	Nrb KO Forward	5'-TGTTCTGGCTTCCTTTTCTTAAGTCATCA-3'	KO allele = 302 bp, WT allele= 698 bp
	Primer 2	Nrb KO Reverse	5'-AAAAACCATCTAATCCAACAATACAGCCA-3'
