## Supplementary material for "Proteomic Characterization of Striatal Neurabin Interactome and its Sex Specific Impact on Motor Behavior": Table S5

### Sheet: S5A
Figure 1C. Neurabin Expression (a.u.)
ANOVA summary			Brown-Forsythe test
F	156.1		F (DFn, DFd)	1.620 (2, 6)
P value	<0.0001		P value	0.2738
P value summary	****		P value summary	ns
Significant diff. among means (P < 0.05)?	Yes		Are SDs significantly different (P < 0.05)?	No
R squared	0.9811
Tukey's multiple comparisons test	Mean diff.	95.00% CI of diff.	Below threshold?	Summary	Adjusted P Value
+/+ vs. +/-	0.004563	0.003175 to 0.005952	Yes	***	0.0001
+/+ vs. -/-	0.007965	0.006576 to 0.009353	Yes	****	<0.0001
+/- vs. -/-	0.003401	0.002013 to 0.004789	Yes	***	0.0007
Figure 1D. Time in Center (seconds)
Unpaired t test
P value	0.007
P value summary	**
Significantly different (P < 0.05)?	Yes
One- or two-tailed P value?	Two-tailed
t, df	t=3.599, df=8
Figure 1E. Male Weights (grams)
4 weeks			8 weeks
Unpaired t test			Unpaired t test
P value	0.0127		P value	0.1971
P value summary	*		P value summary	ns
Significantly different (P < 0.05)?	Yes		Significantly different (P < 0.05)?	No
One- or two-tailed P value?	Two-tailed		One- or two-tailed P value?	Two-tailed
t, df	t=3.028, df=10		t, df	t=1.382, df=10
Figure 1F. Female Weights (grams)
4 weeks			8 weeks
Unpaired t test			Unpaired t test
P value	0.0326		P value	0.0017
P value summary	*		P value summary	**
Significantly different (P < 0.05)?	Yes		Significantly different (P < 0.05)?	Yes
One- or two-tailed P value?	Two-tailed		One- or two-tailed P value?	Two-tailed
t, df	t=2.581, df=8		t, df	t=4.644, df=8
Figure 1H. Neurabin Expression (a.u.)
ANOVA summary			Brown-Forsythe test
F	8.946		F (DFn, DFd)	1.446 (5, 30)
P value	<0.0001		P value	0.2368
P value summary	****		P value summary	ns
Significant diff. among means (P < 0.05)?	Yes		Are SDs significantly different (P < 0.05)?	No
R squared	0.5986
Tukey's multiple comparisons test	Mean diff.	95.00% CI of diff.	Below threshold?	Summary	Adjusted P Value
P11 vs. P15	-0.1348	-0.3596 to 0.08995	No	ns	0.4662	A-B
P11 vs. P21	-0.2491	-0.4739 to -0.02435	Yes	*	0.023	A-C
P11 vs. P26	-0.2292	-0.4539 to -0.004387	Yes	*	0.0437	A-D
P11 vs. P31	-0.3293	-0.5541 to -0.1045	Yes	**	0.0014	A-E
P11 vs. Adult (8 wks)	-0.4536	-0.6784 to -0.2288	Yes	****	<0.0001	A-F
P15 vs. P21	-0.1143	-0.3391 to 0.1105	No	ns	0.638	B-C
P15 vs. P26	-0.09434	-0.3191 to 0.1304	No	ns	0.7951	B-D
P15 vs. P31	-0.1945	-0.4192 to 0.03030	No	ns	0.1206	B-E
P15 vs. Adult (8 wks)	-0.3188	-0.5436 to -0.09402	Yes	**	0.002	B-F
P21 vs. P26	0.01997	-0.2048 to 0.2447	No	ns	0.9998	C-D
P21 vs. P31	-0.08016	-0.3049 to 0.1446	No	ns	0.8836	C-E
P21 vs. Adult (8 wks)	-0.2045	-0.4293 to 0.02029	No	ns	0.0912	C-F
P26 vs. P31	-0.1001	-0.3249 to 0.1246	No	ns	0.7525	D-E
P26 vs. Adult (8 wks)	-0.2245	-0.4492 to 0.0003192	No	ns	0.0505	D-F
P31 vs. Adult (8 wks)	-0.1243	-0.3491 to 0.1004	No	ns	0.5534	E-F

### Sheet: S5B
Figure 3B. Latency to Fall (s)
Two-way RM ANOVA	Matching: Stacked
Assume sphericity?	Yes
Alpha	0.05
Source of Variation	% of total variation	P value	P value summary	Significant?
Day x Genotype	2.286	0.2592	ns	No
Day	40.6	<0.0001	****	Yes
Genotype	13.04	0.0099	**	Yes
Subject	20.55	0.0004	***	Yes
ANOVA table	SS	DF	MS	F (DFn, DFd)	P value
Day x Genotype	4643	4	1161	F (4, 56) = 1.361	P=0.2592
Day	82486	4	20622	F (4, 56) = 24.17	P<0.0001
Genotype	26500	1	26500	F (1, 14) = 8.889	P=0.0099
Subject	41740	14	2981	F (14, 56) = 3.495	P=0.0004
Residual	47776	56	853.1
Šídák's multiple comparisons test	Mean diff.	95.00% CI of diff.	Below threshold?	Summary	Adjusted P Value
Nrb +/+, n=8 - Nrb -/-, n=8
Row 1	-13.98	-61.18 to 33.23	No	ns	0.9435
Row 2	-23.04	-70.25 to 24.17	No	ns	0.6759
Row 3	-52.56	-99.77 to -5.354	Yes	*	0.022
Row 4	-42.63	-89.83 to 4.584	No	ns	0.0954
Row 5	-49.8	-97.01 to -2.591	Yes	*	0.0339
Figure 3C. Latency to Fall (s)
Two-way RM ANOVA	Matching: Stacked
Assume sphericity?	No
Alpha	0.05
Source of Variation	% of total variation	P value	P value summary	Significant?	Geisser-Greenhouse's epsilon
Trial x Genotype	2.508	0.523	ns	No	0.3549
Trial	41.61	<0.0001	****	Yes	0.3549
Genotype	4.554	0.0225	*	Yes
Subject	9.702	0.0001	***	Yes
ANOVA table	SS	DF	MS	F (DFn, DFd)	P value
Trial x Genotype	14720	14	1051	F (4.968, 69.56) = 0.8435	P=0.5230
Trial	244230	14	17445	F (4.968, 69.56) = 13.99	P<0.0001
Genotype	26732	1	26732	F (1, 14) = 6.572	P=0.0225
Subject	56944	14	4067	F (14, 196) = 3.263	P=0.0001
Residual	244322	196	1247
Šídák's multiple comparisons test	Mean diff.	95.00% CI of diff.	Below threshold?	Summary	Adjusted P Value
Nrb +/+, n=8 - Nrb -/-, n=8
Row 1	-19.21	-81.99 to 43.57	No	ns	0.9921
Row 2	-17.26	-81.88 to 47.36	No	ns	0.9989
Row 3	7.712	-62.34 to 77.76	No	ns	>0.9999
Row 4	8.588	-53.90 to 71.07	No	ns	>0.9999
Row 5	-9.45	-73.67 to 54.77	No	ns	>0.9999
Row 6	-14.74	-86.66 to 57.18	No	ns	>0.9999
Row 7	-38.81	-96.84 to 19.21	No	ns	0.3975
Row 8	-11.43	-76.29 to 53.44	No	ns	>0.9999
Row 9	-32.06	-87.95 to 23.82	No	ns	0.5931
Row 10	-37.54	-109.6 to 34.56	No	ns	0.7455
Row 11	-32.69	-83.55 to 18.17	No	ns	0.4501
Row 12	-30.25	-114.0 to 53.50	No	ns	0.9779
Row 13	-48.53	-127.3 to 30.28	No	ns	0.5178
Row 14	-18.83	-80.30 to 42.65	No	ns	0.9943
Row 15	-22.13	-103.3 to 59.09	No	ns	0.9985
Figure 3D. Distance Traveled (cm)
Three-way ANOVA	Matching by factor: Day
Assume sphericity?	No
Alpha	0.05
Source of Variation	% of total variation	P value	P value summary	Significant?	Geisser-Greenhouse's epsilon
Day	0.9013	0.0975	ns	No	0.4491
Genotype	0.5062	0.5106	ns	No
Treatment	74.92	<0.0001	****	Yes
Day x Genotype	0.3504	0.3653	ns	No	0.4491
Day x Treatment	5.598	<0.0001	****	Yes	0.4491
Genotype x Treatment	0.1023	0.7658	ns	No
Day x Genotype x Treatment	0.3377	0.3776	ns	No	0.4491
Subject	13.21
ANOVA table	SS	DF	MS	F (DFn, DFd)	P value
Day	96916304	4	24229076	F (1.796, 21.56) = 2.659	P=0.0975
Genotype	54427768	1	54427768	F (1, 12) = 0.4596	P=0.5106
Treatment	8056072409	1	8056072409	F (1, 12) = 68.03	P<0.0001
Day x Genotype	37678425	4	9419606	F (1.796, 21.56) = 1.034	P=0.3653
Day x Treatment	601932275	4	150483069	F (1.796, 21.56) = 16.52	P<0.0001
Genotype x Treatment	10997687	1	10997687	F (1, 12) = 0.09288	P=0.7658
Day x Genotype x Treatment	36315928	4	9078982	F (1.796, 21.56) = 0.9965	P=0.3776
Subject	1420940694	12	118411725
Residual	437327041	48	9110980

### Sheet: S5C
Figure 4A. Latency to Fall (s)
Two-way RM ANOVA	Matching: Stacked
Assume sphericity?	No
Alpha	0.05
Source of Variation	% of total variation	P value	P value summary	Significant?	Geisser-Greenhouse's epsilon
Day x Genotype	2.521	0.0969	ns	No	0.9054
Day	26.02	<0.0001	****	Yes	0.9054
Genotype	14.23	0.0385	*	Yes
Subject	38.21	<0.0001	****	Yes
ANOVA table	SS	DF	MS	F (DFn, DFd)	P value
Day x Genotype	7530	4	1883	F (3.622, 50.70) = 2.128	P=0.0969
Day	77726	4	19432	F (3.622, 50.70) = 21.97	P<0.0001
Genotype	42515	1	42515	F (1, 14) = 5.215	P=0.0385
Subject	114137	14	8153	F (14, 56) = 9.217	P<0.0001
Residual	49531	56	884.5
Šídák's multiple comparisons test	Mean diff.	95.00% CI of diff.	Below threshold?	Summary	Adjusted P Value
Nrb +/+, n=7 - Nrb -/-, n=9
Row 1	-11.19	-85.74 to 63.36	No	ns	0.9948
Row 2	-48.56	-123.4 to 26.23	No	ns	0.3087
Row 3	-57.55	-148.3 to 33.24	No	ns	0.3075
Row 4	-45.37	-145.1 to 54.40	No	ns	0.5867
Row 5	-69.69	-154.3 to 14.90	No	ns	0.1134
Figure 4B. Latency to Fall (s)
Two-way RM ANOVA	Matching: Stacked
Assume sphericity?	No
Alpha	0.05
Source of Variation	% of total variation	P value	P value summary	Significant?	Geisser-Greenhouse's epsilon
Trial x Genotype	3.208	0.2004	ns	No	0.4439
Trial	23.56	<0.0001	****	Yes	0.4439
Genotype	10.96	0.0385	*	Yes
Subject	29.43	<0.0001	****	Yes
ANOVA table	SS	DF	MS	F (DFn, DFd)	P value
Trial x Genotype	37326	14	2666	F (6.215, 87.01) = 1.457	P=0.2004
Trial	274043	14	19574	F (6.215, 87.01) = 10.70	P<0.0001
Genotype	127545	1	127545	F (1, 14) = 5.215	P=0.0385
Subject	342410	14	24458	F (14, 196) = 13.37	P<0.0001
Residual	358600	196	1830
Šídák's multiple comparisons test	Mean diff.	95.00% CI of diff.	Below threshold?	Summary	Adjusted P Value
Nrb +/+, n=7 - Nrb -/-, n=9
Row 1	4.242	-99.51 to 108.0	No	ns	>0.9999
Row 2	-24.25	-111.0 to 62.53	No	ns	0.9975
Row 3	-13.56	-112.3 to 85.18	No	ns	>0.9999
Row 4	-38.81	-123.1 to 45.48	No	ns	0.8679
Row 5	-59.56	-170.6 to 51.50	No	ns	0.6676
Row 6	-47.31	-140.5 to 45.91	No	ns	0.7438
Row 7	-66.44	-173.2 to 40.31	No	ns	0.4465
Row 8	-74.71	-192.0 to 42.57	No	ns	0.3841
Row 9	-31.5	-163.1 to 100.1	No	ns	0.9997
Row 10	-64.29	-149.8 to 21.19	No	ns	0.2302
Row 11	-10.81	-139.4 to 117.7	No	ns	>0.9999
Row 12	-60.99	-246.2 to 124.2	No	ns	0.9728
Row 13	-82.55	-176.2 to 11.07	No	ns	0.0949
Row 14	-65.93	-213.9 to 82.08	No	ns	0.827
Row 15	-60.59	-178.8 to 57.64	No	ns	0.6676
Figure 4C. Latency to Fall (s)
Two-way RM ANOVA	Matching: Stacked
Assume sphericity?	No
Alpha	0.05
Source of Variation	% of total variation	P value	P value summary	Significant?	Geisser-Greenhouse's epsilon
Day x Genotype	1.024	0.736	ns	No	0.76
Day	32.02	<0.0001	****	Yes	0.76
Genotype	0.03965	0.9131	ns	No
Subject	38.26	<0.0001	****	Yes
ANOVA table	SS	DF	MS	F (DFn, DFd)	P value
Day x Genotype	1683	4	420.8	F (3.040, 36.48) = 0.4290	P=0.7360
Day	52630	4	13157	F (3.040, 36.48) = 13.41	P<0.0001
Genotype	65.16	1	65.16	F (1, 12) = 0.01244	P=0.9131
Subject	62879	12	5240	F (12, 48) = 5.341	P<0.0001
Residual	47091	48	981.1
Šídák's multiple comparisons test	Mean diff.	95.00% CI of diff.	Below threshold?	Summary	Adjusted P Value
Nrb +/+, n=7 - Nrb -/-, n=7
Row 1	12.02	-46.26 to 70.31	No	ns	0.9798
Row 2	5.866	-55.66 to 67.39	No	ns	0.9993
Row 3	-3.89	-72.14 to 64.36	No	ns	>0.9999
Row 4	-14.34	-101.5 to 72.86	No	ns	0.9898
Row 5	9.989	-72.88 to 92.86	No	ns	0.9981
Figure 4D. Latency to Fall (s)
Two-way RM ANOVA	Matching: Stacked
Assume sphericity?	No
Alpha	0.05
Source of Variation	% of total variation	P value	P value summary	Significant?	Geisser-Greenhouse's epsilon
Day x Genotype	0.8858	0.9412	ns	No	0.3896
Day	32.05	<0.0001	****	Yes	0.3896
Genotype	0.02058	0.9252	ns	No
Subject	26.86	<0.0001	****	Yes
ANOVA table	SS	DF	MS	F (DFn, DFd)	P value
Day x Genotype	6098	14	435.6	F (5.454, 65.45) = 0.2645	P=0.9412
Day	220641	14	15760	F (5.454, 65.45) = 9.571	P<0.0001
Genotype	141.6	1	141.6	F (1, 12) = 0.009192	P=0.9252
Subject	184914	12	15409	F (12, 168) = 9.358	P<0.0001
Residual	276632	168	1647
Šídák's multiple comparisons test	Mean diff.	95.00% CI of diff.	Below threshold?	Summary	Adjusted P Value
Nrb +/+, n=7 - Nrb -/-, n=7
Row 1	6.897	-103.5 to 117.3	No	ns	>0.9999
Row 2	20.87	-45.93 to 87.67	No	ns	0.9923
Row 3	7.244	-69.61 to 84.10	No	ns	>0.9999
Row 4	3.41	-80.76 to 87.58	No	ns	>0.9999
Row 5	8.064	-77.20 to 93.33	No	ns	>0.9999
Row 6	-1.001	-82.28 to 80.27	No	ns	>0.9999
Row 7	-17.56	-111.0 to 75.90	No	ns	>0.9999
Row 8	4.353	-134.3 to 143.0	No	ns	>0.9999
Row 9	-6.51	-107.0 to 94.01	No	ns	>0.9999
Row 10	-14.55	-117.9 to 88.83	No	ns	>0.9999
Row 11	-6.286	-134.6 to 122.1	No	ns	>0.9999
Row 12	-10.86	-119.9 to 98.13	No	ns	>0.9999
Row 13	15.72	-94.04 to 125.5	No	ns	>0.9999
Row 14	1.366	-107.2 to 109.9	No	ns	>0.9999
Row 15	13.48	-105.7 to 132.7	No	ns	>0.9999
Figure 4F. Neurabin (a.u.)
Two-way ANOVA	Ordinary
Alpha	0.05
Source of Variation	% of total variation	P value	P value summary	Significant?
Interaction	3.02	0.7324	ns	No
Sex	3.045	0.2609	ns	No
Age	2.334	0.8017	ns	No
ANOVA table	SS (Type III)	DF	MS	F (DFn, DFd)	P value
Interaction	0.09389	3	0.0313	F (3, 39) = 0.4304	P=0.7324
Sex	0.09466	1	0.09466	F (1, 39) = 1.302	P=0.2609
Age	0.07258	3	0.02419	F (3, 39) = 0.3327	P=0.8017
Residual	2.836	39	0.07272
Dunnett's multiple comparisons test	Predicted (LS) Mean diff.	95.00% CI of diff.	Below threshold?	Summary	Adjusted P Value
Male:8 wks vs. Male:12 wks	0.1304	-0.2826 to 0.5434	No	ns	0.9288
Male:8 wks vs. Male:16 wks	0.108	-0.3049 to 0.5210	No	ns	0.9714
Male:8 wks vs. Male:Old	0.02437	-0.4103 to 0.4590	No	ns	>0.9999
Male:8 wks vs. Female:8 wks	0.2238	-0.1892 to 0.6367	No	ns	0.5435
Male:8 wks vs. Female:12 wks	0.1196	-0.2934 to 0.5325	No	ns	0.9526
Male:8 wks vs. Female:16 wks	0.212	-0.2010 to 0.6249	No	ns	0.5994
Male:8 wks vs. Female:Old	0.06844	-0.3662 to 0.5031	No	ns	0.9985

### Sheet: S5D
Figure 5B. Neurabin (a.u.)
Table Analyzed	Neurabin
Data sets analyzed	A-C
Distribution assumption	Normal (Gaussian)
ANOVA summary			Brown-Forsythe test
F	7.943		F (DFn, DFd)	1.370 (2, 7)
P value	0.0158		P value	0.3146
P value summary	*		P value summary	ns
Significant diff. among means (P < 0.05)?	Yes		Are SDs significantly different (P < 0.05)?	No
R squared	0.6941
Holm-Šídák's multiple comparisons test	Mean diff.	Below threshold?	Summary	Adjusted P Value	A-?
Fl/Fl, Cre- vs. Fl/+, Cre+	0.4287	No	ns	0.0733	B	Fl/+, Cre+
Fl/Fl, Cre- vs. Fl/Fl, Cre+	0.7593	Yes	*	0.0105	C	Fl/Fl, Cre+
Figure 5C. Neurabin (a.u.)
Column B	D1 KO		Column D	A2a KO
vs.	vs.		vs.	vs.
Column A	D1 Flox		Column C	A2a Flox
Unpaired t test			Unpaired t test
P value	0.0914		P value	0.1601
P value summary	ns		P value summary	ns
Significantly different (P < 0.05)?	No		Significantly different (P < 0.05)?	No
One- or two-tailed P value?	Two-tailed		One- or two-tailed P value?	Two-tailed
t, df	t=2.213, df=4		t, df	t=1.723, df=4
Figure 5D. Neurabin (a.u.)
Column B	D1 KO		Column D	A2a KO
vs.	vs.		vs.	vs.
Column A	D1 Flox		Column C	A2a Flox
Unpaired t test			Unpaired t test
P value	0.0206		P value	0.159
P value summary	*		P value summary	ns
Significantly different (P < 0.05)?	Yes		Significantly different (P < 0.05)?	No
One- or two-tailed P value?	Two-tailed		One- or two-tailed P value?	Two-tailed
t, df	t=3.715, df=4		t, df	t=1.728, df=4

### Sheet: S5E
Figure 6A. Latency to Fall (s)
Two-way RM ANOVA	Matching: Stacked
Assume sphericity?	Yes
Alpha	0.05
Source of Variation	% of total variation	P value	P value summary	Significant?
Day x Genotype	0.1848	0.9505	ns	No
Day	34.61	<0.0001	****	Yes
Genotype	8.481	0.0192	*	Yes
Subject	30.74	<0.0001	****	Yes
ANOVA table	SS	DF	MS	F (DFn, DFd)	P value
Day x Genotype	659.9	4	165	F (4, 92) = 0.1755	P=0.9505
Day	123572	4	30893	F (4, 92) = 32.86	P<0.0001
Genotype	30277	1	30277	F (1, 23) = 6.344	P=0.0192
Subject	109765	23	4772	F (23, 92) = 5.076	P<0.0001
Residual	86494	92	940.1
Šídák's multiple comparisons test	Predicted (LS) Mean diff.	95.00% CI of diff.	Below threshold?	Summary	Adjusted P Value
NrbFl/Fl or Nrb+/+/CreD1, n=15 - NrbΔdMSN, n=10
Row 1	-34.59	-78.64 to 9.464	No	ns	0.1955
Row 2	-27.96	-72.01 to 16.09	No	ns	0.4096
Row 3	-39.63	-83.68 to 4.415	No	ns	0.0983
Row 4	-27.32	-71.37 to 16.73	No	ns	0.4353
Row 5	-29.34	-73.39 to 14.71	No	ns	0.3572
Figure 6B. Latency to Fall (s)
Two-way RM ANOVA	Matching: Stacked
Assume sphericity?	No
Alpha	0.05
Source of Variation	% of total variation	P value	P value summary	Significant?	Geisser-Greenhouse's epsilon
Trial x Genotype	0.6778	0.9256	ns	No	0.5345
Trial	28.41	<0.0001	****	Yes	0.5345
Genotype	5.89	0.0196	*	Yes
Subject	21.53	<0.0001	****	Yes
ANOVA table	SS	DF	MS	F (DFn, DFd)	P value
Trial x Genotype	10252	14	732.3	F (7.482, 172.1) = 0.3731	P=0.9256
Trial	429709	14	30693	F (7.482, 172.1) = 15.64	P<0.0001
Genotype	89091	1	89091	F (1, 23) = 6.293	P=0.0196
Subject	325635	23	14158	F (23, 322) = 7.213	P<0.0001
Residual	632038	322	1963
Šídák's multiple comparisons test	Mean diff.	95.00% CI of diff.	Below threshold?	Summary	Adjusted P Value
NrbFl/Fl or Nrb+/+/CreD1, n=15 - NrbΔdMSN, n=10
Row 1	-33.26	-94.90 to 28.37	No	ns	0.7595
Row 2	-47.12	-123.0 to 28.80	No	ns	0.4874
Row 3	-22.34	-79.05 to 34.36	No	ns	0.9525
Row 4	-38.49	-80.83 to 3.848	No	ns	0.0971
Row 5	-25.6	-109.6 to 58.39	No	ns	0.9965
Row 6	-17.71	-105.4 to 69.97	No	ns	>0.9999
Row 7	-39.4	-108.2 to 29.43	No	ns	0.6561
Row 8	-51.02	-112.1 to 10.03	No	ns	0.1626
Row 9	-27.38	-114.9 to 60.16	No	ns	0.9958
Row 10	-45.31	-136.3 to 45.70	No	ns	0.8115
Row 11	-21.08	-108.0 to 65.84	No	ns	0.9998
Row 12	-17.45	-90.40 to 55.49	No	ns	0.9998
Row 13	-36.83	-106.0 to 32.35	No	ns	0.7746
Row 14	-21.34	-80.27 to 37.58	No	ns	0.986
Row 15	-27.6	-82.13 to 26.93	No	ns	0.8225
Figure 6C. Latency to Fall (s)
Two-way RM ANOVA	Matching: Stacked
Assume sphericity?	No
Alpha	0.05
Source of Variation	% of total variation	P value	P value summary	Significant?
Day x Genotype	0.9576	0.5755	ns	No
Day	25.14	<0.0001	****	Yes
Genotype	1.183	0.5108	ns	No
Subject	47.32	<0.0001	****	Yes
ANOVA table	SS	DF	MS	F (DFn, DFd)	P value
Day x Genotype	1746	4	436.5	F (3.235, 58.24) = 0.6849	P=0.5755
Day	45849	4	11462	F (3.235, 58.24) = 17.98	P<0.0001
Genotype	2157	1	2157	F (1, 18) = 0.4500	P=0.5108
Subject	86286	18	4794	F (18, 72) = 7.521	P<0.0001
Residual	45892	72	637.4
Šídák's multiple comparisons test	Mean diff.	95.00% CI of diff.	Below threshold?	Summary	Adjusted P Value
NrbFl/Fl or Nrb+/+/CreD1, n=11 - NrbΔdMSN, n=9
Row 1	-11.64	-59.90 to 36.62	No	ns	0.9651
Row 2	-11.56	-52.88 to 29.75	No	ns	0.9405
Row 3	5.069	-40.43 to 50.56	No	ns	0.9991
Row 4	-20.84	-72.09 to 30.41	No	ns	0.7759
Row 5	-7.708	-65.09 to 49.68	No	ns	0.9977
Figure 6D. Latency to Fall (s)
Two-way RM ANOVA	Matching: Stacked
Assume sphericity?	No
Alpha	0.05
Source of Variation	% of total variation	P value	P value summary	Significant?	Geisser-Greenhouse's epsilon
Trial x Genotype	2.195	0.4182	ns	No	0.5268
Trial	29.91	<0.0001	****	Yes	0.5268
Genotype	0.5117	0.5809	ns	No
Subject	29.14	<0.0001	****	Yes
ANOVA table	SS	DF	MS	F (DFn, DFd)	P value
Trial x Genotype	19537	14	1395	F (7.376, 132.8) = 1.025	P=0.4182
Trial	266252	14	19018	F (7.376, 132.8) = 13.97	P<0.0001
Genotype	4555	1	4555	F (1, 18) = 0.3161	P=0.5809
Subject	259345	18	14408	F (18, 252) = 10.58	P<0.0001
Residual	343083	252	1361
Šídák's multiple comparisons test	Mean diff.	95.00% CI of diff.	Below threshold?	Summary	Adjusted P Value
NrbFl/Fl or Nrb+/+/CreD1, n=11 - NrbΔdMSN, n=9
Row 1	11.22	-76.01 to 98.45	No	ns	>0.9999
Row 2	-5.118	-67.22 to 56.98	No	ns	>0.9999
Row 3	-18.46	-80.42 to 43.49	No	ns	0.9967
Row 4	-25.39	-88.18 to 37.40	No	ns	0.957
Row 5	-0.6037	-63.63 to 62.42	No	ns	>0.9999
Row 6	-8.69	-84.52 to 67.14	No	ns	>0.9999
Row 7	20.28	-47.80 to 88.36	No	ns	0.9975
Row 8	2.576	-62.55 to 67.71	No	ns	>0.9999
Row 9	-7.647	-76.35 to 61.06	No	ns	>0.9999
Row 10	-18.41	-108.5 to 71.73	No	ns	>0.9999
Row 11	-29.38	-110.2 to 51.43	No	ns	0.982
Row 12	-14.74	-73.11 to 43.64	No	ns	0.9996
Row 13	16.3	-71.09 to 103.7	No	ns	>0.9999
Row 14	-0.7972	-66.22 to 64.62	No	ns	>0.9999
Row 15	-38.62	-129.4 to 52.15	No	ns	0.9311
Figure 6E. Latency to Fall (s)
Two-way RM ANOVA	Matching: Stacked
Assume sphericity?	No
Alpha	0.05
Source of Variation	% of total variation	P value	P value summary	Significant?	Geisser-Greenhouse's epsilon
Day x Genotype	1.306	0.3181	ns	No	0.7116
Day	52.44	<0.0001	****	Yes	0.7116
Genotype	0.1049	0.7701	ns	No
Subject	23.91	<0.0001	****	Yes
ANOVA table	SS	DF	MS	F (DFn, DFd)	P value
Day x Genotype	3385	4	846.3	F (2.846, 56.93) = 1.197	P=0.3181
Day	135917	4	33979	F (2.846, 56.93) = 48.07	P<0.0001
Genotype	272	1	272	F (1, 20) = 0.08779	P=0.7701
Subject	61964	20	3098	F (20, 80) = 4.383	P<0.0001
Residual	56546	80	706.8
Šídák's multiple comparisons test	Mean diff.	95.00% CI of diff.	Below threshold?	Summary	Adjusted P Value
Group A - NrbΔiMSN, n=8
Row 1	2.081	-32.18 to 36.34	No	ns	>0.9999
Row 2	12.97	-52.28 to 78.23	No	ns	0.9785
Row 3	-0.3419	-70.43 to 69.74	No	ns	>0.9999
Row 4	-9.904	-43.56 to 23.75	No	ns	0.9301
Row 5	-21.15	-60.11 to 17.80	No	ns	0.5223
Figure 6F. Latency to Fall (s)
Two-way RM ANOVA	Matching: Stacked
Assume sphericity?	No
Alpha	0.05
Source of Variation	% of total variation	P value	P value summary	Significant?	Geisser-Greenhouse's epsilon
Trial x Genotype	1.488	0.5938	ns	No	0.4695
Trial	42.7	<0.0001	****	Yes	0.4695
Genotype	0.07413	0.7701	ns	No
Subject	16.89	<0.0001	****	Yes
ANOVA table	SS	DF	MS	F (DFn, DFd)	P value
Trial x Genotype	16375	14	1170	F (6.572, 131.4) = 0.7849	P=0.5938
Trial	469949	14	33568	F (6.572, 131.4) = 22.53	P<0.0001
Genotype	815.9	1	815.9	F (1, 20) = 0.08779	P=0.7701
Subject	185892	20	9295	F (20, 280) = 6.237	P<0.0001
Residual	417245	280	1490
Šídák's multiple comparisons test	Mean diff.	95.00% CI of diff.	Below threshold?	Summary	Adjusted P Value
Group A - NrbΔiMSN, n=8
Row 1	13.24	-52.60 to 79.07	No	ns	>0.9999
Row 2	-3.765	-50.26 to 42.73	No	ns	>0.9999
Row 3	-3.227	-51.63 to 45.17	No	ns	>0.9999
Row 4	19.07	-52.25 to 90.39	No	ns	0.9975
Row 5	-6.51	-122.1 to 109.1	No	ns	>0.9999
Row 6	26.37	-72.73 to 125.5	No	ns	0.9964
Row 7	-14.52	-124.1 to 95.03	No	ns	>0.9999
Row 8	5.304	-76.63 to 87.23	No	ns	>0.9999
Row 9	8.187	-107.8 to 124.2	No	ns	>0.9999
Row 10	-14.62	-73.25 to 44.00	No	ns	0.9997
Row 11	-13.55	-78.57 to 51.47	No	ns	>0.9999
Row 12	-1.54	-44.73 to 41.65	No	ns	>0.9999
Row 13	-24.28	-96.03 to 47.46	No	ns	0.989
Row 14	-22.15	-68.83 to 24.54	No	ns	0.874
Row 15	-17.03	-68.83 to 34.77	No	ns	0.9939
Figure 6G. Latency to Fall (s)
Two-way RM ANOVA	Matching: Stacked
Assume sphericity?	No
Alpha	0.05
Source of Variation	% of total variation	P value	P value summary	Significant?	Geisser-Greenhouse's epsilon
Day x Genotype	0.6472	0.6693	ns	No	0.7227
Day	39.08	<0.0001	****	Yes	0.7227
Genotype	0.1749	0.7559	ns	No
Subject	35.2	<0.0001	****	Yes
ANOVA table	SS	DF	MS	F (DFn, DFd)	P value
Day x Genotype	1411	4	352.7	F (2.891, 57.82) = 0.5114	P=0.6693
Day	85176	4	21294	F (2.891, 57.82) = 30.88	P<0.0001
Genotype	381.1	1	381.1	F (1, 20) = 0.09935	P=0.7559
Subject	76726	20	3836	F (20, 80) = 5.563	P<0.0001
Residual	55171	80	689.6
Šídák's multiple comparisons test	Mean diff.	95.00% CI of diff.	Below threshold?	Summary	Adjusted P Value
Group A - NrbΔiMSN, n=10
Row 1	4.893	-40.71 to 50.49	No	ns	0.9992
Row 2	1.741	-40.97 to 44.45	No	ns	>0.9999
Row 3	-4.432	-48.23 to 39.37	No	ns	0.9994
Row 4	-4.807	-47.69 to 38.07	No	ns	0.9989
Row 5	-16.09	-67.94 to 35.77	No	ns	0.9151
Figure 6H. Latency to Fall (s)
Two-way RM ANOVA	Matching: Stacked
Assume sphericity?	No
Alpha	0.05
Source of Variation	% of total variation	P value	P value summary	Significant?	Geisser-Greenhouse's epsilon
Trial x Genotype	0.9666	0.8216	ns	No	0.4932
Trial	39.17	<0.0001	****	Yes	0.4932
Genotype	0.1112	0.7559	ns	No
Subject	22.39	<0.0001	****	Yes
ANOVA table	SS	DF	MS	F (DFn, DFd)	P value
Trial x Genotype	9938	14	709.8	F (6.905, 138.1) = 0.5126	P=0.8216
Trial	402764	14	28769	F (6.905, 138.1) = 20.77	P<0.0001
Genotype	1143	1	1143	F (1, 20) = 0.09935	P=0.7559
Subject	230177	20	11509	F (20, 280) = 8.311	P<0.0001
Residual	387744	280	1385
Šídák's multiple comparisons test	Mean diff.	95.00% CI of diff.	Below threshold?	Summary	Adjusted P Value
Group A - NrbΔiMSN, n=10
Row 1	1.246	-78.49 to 80.98	No	ns	>0.9999
Row 2	5.117	-57.87 to 68.10	No	ns	>0.9999
Row 3	8.315	-49.33 to 65.96	No	ns	>0.9999
Row 4	6.035	-43.72 to 55.79	No	ns	>0.9999
Row 5	-8.493	-60.58 to 43.59	No	ns	>0.9999
Row 6	7.683	-74.29 to 89.66	No	ns	>0.9999
Row 7	-4.936	-59.12 to 49.25	No	ns	>0.9999
Row 8	-1.679	-78.88 to 75.52	No	ns	>0.9999
Row 9	-6.68	-65.01 to 51.65	No	ns	>0.9999
Row 10	9.63	-58.94 to 78.20	No	ns	>0.9999
Row 11	-20.65	-70.56 to 29.25	No	ns	0.9502
Row 12	-3.399	-67.27 to 60.48	No	ns	>0.9999
Row 13	-0.9262	-90.04 to 88.19	No	ns	>0.9999
Row 14	-19.01	-83.04 to 45.02	No	ns	0.9977
Row 15	-28.32	-97.28 to 40.64	No	ns	0.9557

### Sheet: S5F
Figure S2A. Latency to Fall (s)
Two-way RM ANOVA	Matching: Stacked
Assume sphericity?	Yes
Alpha	0.05
Source of Variation	% of total variation	P value	P value summary	Significant?
Day x Genotype	1.529	0.6992	ns	No
Day	58.75	<0.0001	****	Yes
Genotype	3.69	0.2378	ns	No
Subject	12.88	0.0215	*	Yes
ANOVA table	SS	DF	MS	F (DFn, DFd)	P value
Day x Genotype	1346	4	336.4	F (4, 24) = 0.5523	P=0.6992
Day	51708	4	12927	F (4, 24) = 21.22	P<0.0001
Genotype	3248	1	3248	F (1, 6) = 1.719	P=0.2378
Subject	11338	6	1890	F (6, 24) = 3.102	P=0.0215
Residual	14620	24	609.1
Šídák's multiple comparisons test	Predicted (LS) Mean diff.	95.00% CI of diff.	Below threshold?	Summary	Adjusted P Value
Nrb +/+, n=3 - Nrb -/-, n=5
Row 1	-4.9	-63.79 to 53.99	No	ns	0.9998
Row 2	-16.68	-75.57 to 42.21	No	ns	0.9467
Row 3	-37.16	-96.05 to 21.73	No	ns	0.3894
Row 4	-7.733	-66.63 to 51.16	No	ns	0.9983
Row 5	-26.59	-85.48 to 32.31	No	ns	0.7212
Figure S2B. Latency to Fall (s)
Two-way RM ANOVA	Matching: Stacked
Assume sphericity?	No
Alpha	0.05
Source of Variation	% of total variation	P value	P value summary	Significant?	Geisser-Greenhouse's epsilon
Trial x Genotype	3.953	0.5356	ns	No	0.2105
Trial	49.55	0.0007	***	Yes	0.2105
Genotype	2.034	0.2648	ns	No
Subject	8.071	0.0034	**	Yes
ANOVA table	SS	DF	MS	F (DFn, DFd)	P value
Trial x Genotype	12515	14	893.9	F (2.947, 17.68) = 0.7480	P=0.5356
Trial	156876	14	11205	F (2.947, 17.68) = 9.376	P=0.0007
Genotype	6440	1	6440	F (1, 6) = 1.512	P=0.2648
Subject	25550	6	4258	F (6, 84) = 3.563	P=0.0034
Residual	100390	84	1195
Šídák's multiple comparisons test	Mean diff.	95.00% CI of diff.	Below threshold?	Summary	Adjusted P Value
Nrb +/+, n=3 - Nrb -/-, n=5
Row 1	-21.95	-109.1 to 65.20	No	ns	0.9931
Row 2	-7.913	-127.6 to 111.7	No	ns	>0.9999
Row 3	14.01	-98.02 to 126.0	No	ns	>0.9999
Row 4	27.56	-88.94 to 144.1	No	ns	0.9962
Row 5	-2.673	-140.0 to 134.6	No	ns	>0.9999
Row 6	-38.5	-163.0 to 86.04	No	ns	0.9613
Row 7	-66.1	-212.5 to 80.27	No	ns	0.6292
Row 8	-17.81	-202.4 to 166.7	No	ns	>0.9999
Row 9	-24.3	-263.6 to 215.0	No	ns	0.9987
Row 10	-23.07	-114.3 to 68.14	No	ns	0.992
Row 11	-20.23	-214.7 to 174.2	No	ns	0.999
Row 12	-0.6	-145.5 to 144.3	No	ns	>0.9999
Row 13	-15.67	-237.0 to 205.7	No	ns	>0.9999
Row 14	-25.2	-117.8 to 67.42	No	ns	0.9859
Row 15	-4.533	-156.0 to 146.9	No	ns	>0.9999
Figure S2C. Latency to Fall (s)
Two-way RM ANOVA	Matching: Stacked
Assume sphericity?	No
Alpha	0.05
Source of Variation	% of total variation	P value	P value summary	Significant?	Geisser-Greenhouse's epsilon
Day x Genotype	2.934	0.4468	ns	No	0.3028
Day	28.84	0.027	*	Yes	0.3028
Genotype	28.3	0.0226	*	Yes
Subject	18.3	0.0236	*	Yes
ANOVA table	SS	DF	MS	F (DFn, DFd)	P value
Day x Genotype	3378	4	844.5	F (1.211, 7.267) = 0.7299	P=0.4468
Day	33209	4	8302	F (1.211, 7.267) = 7.175	P=0.0270
Genotype	32579	1	32579	F (1, 6) = 9.275	P=0.0226
Subject	21075	6	3512	F (6, 24) = 3.036	P=0.0236
Residual	27769	24	1157
Šídák's multiple comparisons test	Mean diff.	95.00% CI of diff.	Below threshold?	Summary	Adjusted P Value
Nrb +/+, n=5 - Nrb -/-, n=3
Row 1	-26.67	-209.4 to 156.1	No	ns	0.9524
Row 2	-48.4	-263.3 to 166.5	No	ns	0.7376
Row 3	-70.54	-415.2 to 274.1	No	ns	0.7042
Row 4	-78.2	-416.3 to 259.9	No	ns	0.6601
Row 5	-70.93	-266.0 to 124.1	No	ns	0.4615
Figure S2D. Latency to Fall (s)
Two-way RM ANOVA	Matching: Stacked
Assume sphericity?	No
Alpha	0.05
Source of Variation	% of total variation	P value	P value summary	Significant?	Geisser-Greenhouse's epsilon
Trial x Genotype	4.326	0.6228	ns	No	0.2218
Trial	34.52	0.0109	*	Yes	0.2218
Genotype	7.32	0.0929	ns	No
Subject	11.02	0.0031	**	Yes
ANOVA table	SS	DF	MS	F (DFn, DFd)	P value
Trial x Genotype	11586	14	827.5	F (3.105, 18.63) = 0.6091	P=0.6228
Trial	92441	14	6603	F (3.105, 18.63) = 4.860	P=0.0109
Genotype	19603	1	19603	F (1, 6) = 3.987	P=0.0929
Subject	29503	6	4917	F (6, 84) = 3.619	P=0.0031
Residual	114132	84	1359
Šídák's multiple comparisons test	Mean diff.	95.00% CI of diff.	Below threshold?	Summary	Adjusted P Value
Nrb +/+, n=5 - Nrb -/-, n=3
Row 1	-14.47	-467.2 to 438.3	No	ns	>0.9999
Row 2	-30.36	-158.1 to 97.38	No	ns	0.9953
Row 3	1.747	-229.2 to 232.7	No	ns	>0.9999
Row 4	-17.53	-103.1 to 68.00	No	ns	0.9985
Row 5	-34.19	-126.7 to 58.36	No	ns	0.8294
Row 6	-7.93	-152.9 to 137.1	No	ns	>0.9999
Row 7	-9.88	-68.78 to 49.02	No	ns	>0.9999
Row 8	-2.2	-105.3 to 100.9	No	ns	>0.9999
Row 9	-29	-153.5 to 95.47	No	ns	0.994
Row 10	-42.86	-252.3 to 166.5	No	ns	0.9962
Row 11	-41.53	-462.9 to 379.8	No	ns	0.9974
Row 12	-56.6	-377.0 to 263.8	No	ns	0.9934
Row 13	-72.4	-175.2 to 30.36	No	ns	0.196
Row 14	-8.067	-299.9 to 283.7	No	ns	>0.9999
Row 15	-30.73	-266.7 to 205.3	No	ns	0.9998
